# Multifaceted conserved functions of Notch during post-embryonic neurogenesis in the annelid *Platynereis*

**DOI:** 10.1101/2025.03.09.642222

**Authors:** Loïc Bideau, Loeiza Baduel, Gabriel Krasovec, Caroline Dalle, Ombeline Lamer, Mélusine Nicolas, Alexandre Couëtoux, Corinne Blugeon, Louis Paré, Michel Vervoort, Pierre Kerner, Eve Gazave

**Author notes:** Correspondence to: Eve Gazave. Deceased (Michel Vervoort).

## Abstract

Notch signaling is an evolutionarily conserved pathway known to orchestrate neurogenesis by regulating the transition of progenitor cells to differentiated neurons and glia, as well as by directing neurite outgrowth and axon guidance in many species. Although extensively studied in vertebrates and ecdysozoans, the role of Notch in spiralians (including mollusks, annelids or flatworms) remains largely unexplored, limiting our understanding of its conserved functions across bilaterians. In this study, we focus on the segmented annelid *Platynereis dumerilii*, a model organism in neurobiology and regeneration, to investigate Notch signaling functions during post-embryonic developmental processes. We show that Notch pathway components are expressed in neurogenic territories during both posterior elongation and regeneration, two processes requiring sustained neurogenesis. Through chemical inhibitions of the pathway and RNA-seq profiling, we demonstrate that Notch signaling regulates neural progenitor specification, differentiation, and overall neurogenic balance in the regenerating and elongating posterior part. Moreover, disruption of Notch activity leads to severe defects in pygidial and central nervous system organization, including abnormal axon guidance and impaired neurite outgrowth. Altogether, our results support the hypothesis that Notch has multifaceted conserved functions in neurogenesis across bilaterians, shedding light on the ancestral functions of this critical pathway.
