## Supplementary material for "Multifaceted conserved functions of Notch during post-embryonic neurogenesis in the annelid *Platynereis*": Supp. Table 1

### Sheet: all_reg_stages
		0dpa_rep1	0dpa_rep2	0dpa_rep3	1dpa_rep1	1dpa_rep2	2dpa_rep1	2dpa_rep2	2dpa_rep3	3dpa_rep2	3dpa_rep3	5dpa_rep1	5dpa_rep2	NA_rep1	NA_rep2	NA_rep3
Notch	PladumEVm000775	2.719	1.336	1.809	3.731	2.826	2.975	2.768	2.589	5.152	4.026	3.893	2.743	6.064	4.734	7.315
Delta	PladumEVm006690	4.547	3.952	4.275	6.851	6.016	3.831	3.95	4.132	6.9	5.67	5.739	5.265	6.61	5.833	8.246
DSL1	PladumEVm043100	5.451	3.783	5.689	4.124	2.343	0.769	2.152	0.66	4.719	4.271	4.957	2.677	3.942	4.218	6.888
DSL2	PladumEVm021617	4.89	4.444	4.238	4	3.677	1.979	3.684	3.359	9.497	6.727	5.113	5.265	6.405	6.134	7.324
DSL3	PladumEVm016514	1.61	1.152	0.818	1.3	1.184	1.023	0.692	0.378	3.191	1.522	3.507	1.992	2.056	2.772	3.577
Jagged	PladumEVm003100	0.131	0.021	0.043	0.115	0.085	0.06	0.144	0.042	0.252	0.222	0.177	0.16	0.141	0.301	0.231
Nrarp	PladumEVm109738	1.247	0.28	0.736	1.12	0.96	0.923	0.139	0.506	1.647	1.56	0.544	1.041	2.105	1.321	2.527
Numb	PladumEVm012125	17.33	13.046	14.509	20.716	17.131	15.412	13.723	12.56	17.532	17.043	15.748	14.746	20.347	19.587	23.538
Presenilin	PladumEVm012439	32.237	35.031	33.2	44.617	46.153	34.782	41.89	31.46	20.345	24.317	30.678	29.209	22.978	26.148	28.212
SuH	PladumEVm008112	1.679	1.195	1.322	2.407	2.215	1.819	1.709	1.617	2.921	2.124	2.023	1.784	3.563	2.745	3.979
Fringe	PladumEVm020541	2.524	1.434	1.678	1.647	2.266	1.963	1.76	1.36	3.167	1.776	2.08	1.85	4.892	3.827	6.044
Hes1	PladumEVm010312	2.872	2.305	1.849	3.981	2.845	1.194	1.799	1.03	4.306	5.546	5.906	5.084	4.407	4.851	4.567
Hes2	PladumEVm027263	0.013	0.019	0.0	0.0	0.0	0.068	0.0	0.037	0.343	0.51	0.291	0.299	0.105	0.199	0.229
Hes3	PladumEVm029551	0.384	0.375	0.48	0.722	0.55	0.245	0.264	0.274	0.45	0.829	2.191	0.917	0.628	0.925	1.015
Hes4	PladumEVm030309	11.312	10.26	9.958	10.884	14.603	12.874	7.735	10.579	12.967	11.296	9.791	8.758	9.7	10.561	10.919
Hes5	PladumEVm025552	1.83	0.714	0.494	1.889	1.709	1.787	1.416	1.433	4.674	3.64	4.002	2.365	3.406	3.388	2.925
Hes6	PladumEVm012341	4.256	2.98	3.164	6.35	5.857	4.533	2.715	3.225	6.02	7.254	6.811	5.648	7.985	7.244	8.205
Hes7	PladumEVm015265	9.844	7.839	6.133	6.895	6.921	3.759	3.323	2.809	4.72	5.908	5.634	6.313	9.288	9.746	12.625
Hes8	PladumEVm025877	0.264	0.094	0.085	0.062	0.228	0.204	0	0.142	0.63	0.749	1.473	1.212	1.138	0.83	1.404
Hes9	PladumEVm038813	0.749	0.828	0.932	0.753	0.813	0.734	0.099	0.576	0.667	0.795	0.651	0.678	0.836	0.911	1.095
Hes10	PladumEVm027356	0.0	0.024	0.051	0.0	0.091	0.0	0.0	0.044	0.466	0.462	0.934	0.572	0.146	0.147	0.16
Hes11	PladumEVm028801	3.875	2.599	2.718	3.893	3.067	1.346	1.943	1.445	2.153	2.759	3.252	3.863	5.747	5.267	6.314
Hes12	PladumEVm042347	0.069	0.049	0.051	0.064	0.044	0.0	0.0	0.107	0.272	0.253	0.36	0.452	0.325	0.226	0.405
Hes13	PladumEVm043965	0.138	0.048	0.156	0.067	0.0	0.0	0.0	0.0	0.419	0.703	0.933	0.608	0.096	0.265	0.293
Hey	PladumEVm025191	0.234	0.15	0.18	0.485	0.468	0.58	0.19	0.369	1.098	0.752	0.946	0.69	1.144	0.784	1.238
Stich	PladumEVm015816	4.602	4.304	3.82	8.507	6.684	5.625	6.013	5.651	10.749	11.498	11.817	3.811	5.258	5.644	5.959
