## Supplementary material for "Multifaceted conserved functions of Notch during post-embryonic neurogenesis in the annelid *Platynereis*": Supp. Table 2

### Sheet: Feuille1
Sample Name	Data type	Accession raw data	Accesssion transcriptome
DMSO_1dpa_rep1	se 75bp	SAMEA113602991	http://www.ebi.ac.uk/ena/data/view/HCAW01000001
DMSO_1dpa_rep2	se 75bp	SAMEA113602992
DMSO_1dpa_rep3	se 75bp	SAMEA113602993
DMSO_2dpa_rep1	se 75bp	SAMEA113602994
DMSO_2dpa_rep2	se 75bp	SAMEA113602995
DMSO_2dpa_rep3	se 75bp	SAMEA113602996
LY_1dpa_rep1	se 75bp	SAMEA113602997
LY_1dpa_rep2	se 75bp	SAMEA113602998
LY_1dpa_rep3	se 75bp	SAMEA113602999
LY_2dpa_rep1	se 75bp	SAMEA113603000
LY_2dpa_rep2	se 75bp	SAMEA113603001
LY_2dpa_rep3	se 75bp	SAMEA113603002
