## Supplementary material for "Multifaceted conserved functions of Notch during post-embryonic neurogenesis in the annelid *Platynereis*": Supp. Table 5

### Sheet: Notch and HES
		DMSO_1dpa_rep1	DMSO_1dpa_rep2	DMSO_1dpa_rep3	Mean	DMSO_2dpa_rep1	DMSO_2dpa_rep2	DMSO_2dpa_rep3	Mean	LY_1dpa_rep1	LY_1dpa_rep2	LY_1dpa_rep3	Mean	LY_2dpa_rep1	LY_2dpa_rep2	LY_2dpa_rep3	Mean	1 dpa DEG UP? / DOWN?	2 dpa DEG UP? / DOWN?
Notch	PladumEVm000775	2.131	1.771	2.395	2.099	2.316	2.628	3.223	2.72233	2.232	2.094	2.707	2.34433	1.757	2.375	1.164	1.76533	NO	NO
Delta	PladumEVm006690	7.554	5.848	6.704	6.702	7.783	5.929	7.326	7.01267	6.14	6.613	7.159	6.63733	9.961	9.377	7.289	8.87567	NO	NO
DSL1	PladumEVm043100	2.587	3.737	4.415	3.57967	2.109	2.897	2.199	2.40167	3.988	3.611	3.535	3.71133	2.191	2.106	2.659	2.31867	NO	NO
DSL2	PladumEVm021617	6.963	6.504	5.144	6.20367	5.194	4.864	5.261	5.10633	5.375	5.958	6.095	5.80933	4.251	4.009	5.751	4.67033	NO	NO
DSL3	PladumEVm016514	3.582	2.57	3.21	3.12067	1.777	1.957	1.667	1.80033	2.705	1.794	2.417	2.30533	1.192	1.59	0.961	1.24767	NO	NO
Jagged	PladumEVm003100	0.114	0.053	0.059	0.0753333	0.461	0.237	0.274	0.324	0.056	0.13	0.093	0.093	0.637	0.762	0.404	0.601	NO	NO
Nrarp	PladumEVm109738	2.61	1.296	1.92	1.942	1.651	2.193	2.273	2.039	0.878	0.847	0.865	0.863333	0.593	0.89	0.432	0.638333	DOWN	DOWN
Numb	PladumEVm012125	21.691	14.528	19.905	18.708	17.615	15.598	18.816	17.343	16.153	13.888	16.817	15.6193	17.24	15.638	12.941	15.273	NO	NO
Presenilin	PladumEVm012439	42.132	35.897	43.111	40.38	27.07	33.03	30.15	30.0833	49.05	44.062	47.792	46.968	34.407	38.251	41.026	37.8947	NO	NO
SuH	PladumEVm008112	1.754	1.577	2.056	1.79567	2.072	2.07	2.063	2.06833	2.037	1.436	1.728	1.73367	1.697	1.963	1.607	1.75567	NO	NO
Fringe	PladumEVm020541	2.839	1.713	3.034	2.52867	2.165	1.922	2.645	2.244	2.155	2.321	2.564	2.34667	2.053	2.108	1.196	1.78567	NO	NO
Hes1	PladumEVm010312	5.539	4.483	5.834	5.28533	8.404	7.923	6.682	7.66967	3.372	1.891	2.452	2.57167	2.627	1.642	1.256	1.84167	DOWN	DOWN
Hes2	PladumEVm027263	0.149	0.131	0.189	0.156333	0.671	0.452	0.402	0.508333	0.049	0.057	0.026	0.044	0.479	0.611	0.384	0.491333	NO	NO
Hes3	PladumEVm029551	1.91	0.971	0.531	1.13733	1.358	1.546	0.985	1.29633	0.763	0.516	0.465	0.581333	1.106	0.685	0.779	0.856667	NO	NO
Hes4	PladumEVm030309	27.472	24.507	30.661	27.5467	19.617	23.577	27.159	23.451	5.556	3.921	4.869	4.782	4.444	5.897	6.594	5.645	DOWN	DOWN
Hes5	PladumEVm025552	4.752	2.795	4.312	3.953	5.088	5.013	5.77	5.29033	0.824	0.601	0.813	0.746	1.547	1.446	1.46	1.48433	DOWN	DOWN
Hes6	PladumEVm012341	10.024	6.508	9.106	8.546	10.511	9.865	8.533	9.63633	8.582	6.921	7.938	7.81367	8.162	8.308	5.376	7.282	NO	NO
Hes7	PladumEVm015265	6.588	6.314	8.394	7.09867	4.751	6.597	8.107	6.485	1.378	1.302	1.593	1.42433	1.078	1.665	1.627	1.45667	DOWN	DOWN
Hes8	PladumEVm025877	0.312	0.521	0.666	0.499667	1.865	1.216	1.617	1.566	0.351	0.975	1	0.775333	1.57	1.756	1.736	1.68733	NO	NO
Hes9	PladumEVm038813	0.808	0.392	0.59	0.596667	0.752	0.607	0.896	0.751667	0.356	0.277	0.267	0.3	0.387	0.158	0.246	0.263667	NO	NO
Hes10	PladumEVm027356	0.167	0.048	0.103	0.106	0.626	0.553	0.262	0.480333	0.102	0.218	0.118	0.146	0.953	1.685	1.225	1.28767	NO	NO
Hes11	PladumEVm028801	2.457	2.866	2.517	2.61333	3.013	3.749	2.705	3.15567	2.503	4.103	3.485	3.36367	3.25	4.462	3.699	3.80367	NO	NO
Hes12	PladumEVm042347	0.178	0.092	0.374	0.214667	0.851	0.465	0.589	0.635	0.269	0.4	0.379	0.349333	1.56	1.58	2.588	1.90933	NO	UP
Hes13	PladumEVm043965	0.217	0	0.044	0.087	1.314	1.198	0.787	1.09967	0.484	0.331	0.571	0.462	3.35	4.13	4.778	4.086	UP	UP
Hey	PladumEVm025191	0.752	0.148	0.64	0.513333	0.727	0.671	1.047	0.815	0.377	0.567	0.172	0.372	0.716	1.141	0.704	0.853667	NO	NO
Stich	PladumEVm015816	7.418	5.86	6.834	6.704	6.956	8.031	5.695	6.894	6.464	6.934	6.349	6.58233	5.099	6.022	4.628	5.24967	NO	NO
