## Supplementary material for "Multifaceted conserved functions of Notch during post-embryonic neurogenesis in the annelid *Platynereis*": Supp. Table 6

### Sheet: Cdx_B1
Pool name	Sequence
cdx_B1	GAGGAGGGCAGCAAACGGaaAATAGGTGGTGACGTCATATGCGTA
cdx_B1	TCATGAGTGGGCAGACGGCATGATGtaGAAGAGTCTTCCTTTACG
cdx_B1	GAGGAGGGCAGCAAACGGaaACTTCGGAGTGGGACAGTTGGTTGA
cdx_B1	ATATGCAAGGACGTGATTGGCTGCTtaGAAGAGTCTTCCTTTACG
cdx_B1	GAGGAGGGCAGCAAACGGaaGCTGTCCGAGGGGCGAGTGATGCAG
cdx_B1	CTTGGCTGTGGGTCGGAATGTGGGGtaGAAGAGTCTTCCTTTACG
cdx_B1	GAGGAGGGCAGCAAACGGaaATGAGCCATGCCTGGCGACGTCAGA
cdx_B1	AGGGTTGTACGGAGAATGGCCCATGtaGAAGAGTCTTCCTTTACG
cdx_B1	GAGGAGGGCAGCAAACGGaaGAAGTTCCAGGGGAGAGTTCTGTTT
cdx_B1	GGCGTAGGCGACGTCACGGAGCTACtaGAAGAGTCTTCCTTTACG
cdx_B1	GAGGAGGGCAGCAAACGGaaCGGCATCTTCACGCTTTTTGTTCTG
cdx_B1	CGTTGACGGCGTCACTTCCACCTTGtaGAAGAGTCTTCCTTTACG
cdx_B1	GAGGAGGGCAGCAAACGGaaCCAGATCTTGACCTGTCTCTCTGAA
cdx_B1	GCGTTCCTTAGCACGCCTGTTCTGGtaGAAGAGTCTTCCTTTACG
cdx_B1	GAGGAGGGCAGCAAACGGaaCTCCTGATCGTGGTGTACCGCGAGT
cdx_B1	TTGAGGGTTTGCGCCAGCTCGGCCTtaGAAGAGTCTTCCTTTACG
cdx_B1	GAGGAGGGCAGCAAACGGaaGGTGGTCCGTGTACACAACTCGGTA
cdx_B1	GGAACTCTTTCTCCAGCTCCAGCCTtaGAAGAGTCTTCCTTTACG
cdx_B1	GAGGAGGGCAGCAAACGGaaGGGGGTGGTGGGGTAGCTCTGCTTC
cdx_B1	GTCCTTAGTTCTTGTTTTGCCGGAAtaGAAGAGTCTTCCTTTACG
cdx_B1	GAGGAGGGCAGCAAACGGaaGGTTGAGGTCTCTGCTGGTTGCCCT
cdx_B1	ATCCAGTCGTAGGGTGCCCTCGACGtaGAAGAGTCTTCCTTTACG
cdx_B1	GAGGAGGGCAGCAAACGGaaCGGAACCGGGGGAGCCAGGGGCCAT
cdx_B1	TGGCCCCATACTGCATCTGACCGGAtaGAAGAGTCTTCCTTTACG
cdx_B1	GAGGAGGGCAGCAAACGGaaTTCGCCGGACATGTTGGCCGATCGG
cdx_B1	GGGAGGGGAGGGCATGGGCTGCATGtaGAAGAGTCTTCCTTTACG
cdx_B1	GAGGAGGGCAGCAAACGGaaGAAGAAGGCCCCACTTGGCTGGTTG
cdx_B1	GGGGGTGTGCCCTGTTGGCTGCTACtaGAAGAGTCTTCCTTTACG
cdx_B1	GAGGAGGGCAGCAAACGGaaCTCCGGAGGGAGGGCGTCCGTTTGC
cdx_B1	TCCCATAACTCCAATCGTCCAAGGGtaGAAGAGTCTTCCTTTACG
cdx_B1	GAGGAGGGCAGCAAACGGaaAACTCCTGCCCATGCACAGGTGTTG
cdx_B1	ACTGGCCCCAGTCGGGGTGGTGGGAtaGAAGAGTCTTCCTTTACG
cdx_B1	GAGGAGGGCAGCAAACGGaaTTGAACTGGCCGTAGTGGTCCTGGC
cdx_B1	TGAGGGGGCAGGCATCCCGTGTCTAtaGAAGAGTCTTCCTTTACG
cdx_B1	GAGGAGGGCAGCAAACGGaaGGTTCATGTTGAAGGTGCCCTGTCT
cdx_B1	AGGGTTGCTGGTAGCCGTAGGCCCCtaGAAGAGTCTTCCTTTACG

### Sheet: Ngn_B1
Pool name	Sequence
ngn_B1	GAGGAGGGCAGCAAACGGaaACAGCAGGTGACGAAGCTTGCTGCT
ngn_B1	TTAAAACATTGCCAACTGTCAGCGTtaGAAGAGTCTTCCTTTACG
ngn_B1	GAGGAGGGCAGCAAACGGaaGTTGACAGGCGTTGAGCATGGCCTG
ngn_B1	GCATGTGCTGCTGACTCTGTTGTTGtaGAAGAGTCTTCCTTTACG
ngn_B1	GAGGAGGGCAGCAAACGGaaAGCTCGGGCAGCTGCCATGGCGGCG
ngn_B1	GTCGCTCAGGTTGGGCAGGGCAGTTtaGAAGAGTCTTCCTTTACG
ngn_B1	GAGGAGGGCAGCAAACGGaaTGCTGCATCTTGTCCTGCATCTCGA
ngn_B1	CCCATCTGGGCCAGGTTGAGAGGCTtaGAAGAGTCTTCCTTTACG
ngn_B1	GAGGAGGGCAGCAAACGGaaTGTAGTTGTGGGCGAAGCGGAGGGT
ngn_B1	TCTTCAGCATCTCGCTGAGGGTCCAtaGAAGAGTCTTCCTTTACG
ngn_B1	GAGGAGGGCAGCAAACGGaaCTGTTGCGTTCACGATCGTTGGCCT
ngn_B1	TCCAGGGCAGAGTTCAAGTTGTGCAtaGAAGAGTCTTCCTTTACG
ngn_B1	GAGGAGGGCAGCAAACGGaaTTCTCCTCATTCTCTGTCACTGTGT
ngn_B1	TCCCTCTTGAGGGCCCTGGATCGGCtaGAAGAGTCTTCCTTTACG
ngn_B1	GAGGAGGGCAGCAAACGGaaGCTACTGCCGGGTGAAGTGACAGCC
ngn_B1	AGTGGTCACTTCCGAGTCCATGGAAtaGAAGAGTCTTCCTTTACG

### Sheet: Syt_B1
Pool name	Sequence
syt_B1	GAGGAGGGCAGCAAACGGaaCGTGTGCCATTGGGCGATGGGCCGA
syt_B1	TTAGTTCTTCTCGGGCATTTCCTGTtaGAAGAGTCTTCCTTTACG
syt_B1	GAGGAGGGCAGCAAACGGaaATGTTCCGATACGATCGTAGTCAAC
syt_B1	CCAGCACGACACGTCCGATTGGCTCtaGAAGAGTCTTCCTTTACG
syt_B1	GAGGAGGGCAGCAAACGGaaTCTTCAACCTTTTGGTTCCTTGGTA
syt_B1	TTCTCTTCTTGATAGTGGTTTTCTTtaGAAGAGTCTTCCTTTACG
syt_B1	GAGGAGGGCAGCAAACGGaaTCCCCCAACATCCATCTTCTTCAGA
syt_B1	GGATATTTTCACGTATGGATCTGACtaGAAGAGTCTTCCTTTACG
syt_B1	GAGGAGGGCAGCAAACGGaaTTTCCGGCCGTGGGGACATAGCGGA
syt_B1	TTGGCCTCCAGGATCACGACGGTCAtaGAAGAGTCTTCCTTTACG
syt_B1	GAGGAGGGCAGCAAACGGaaCCTTTTCACTGTCGTTTTCTGGGCT
syt_B1	AGAAGCAAATGTCACCCAGCTTGTTtaGAAGAGTCTTCCTTTACG
syt_B1	GAGGAGGGCAGCAAACGGaaCCCGAGGTCCACAGAATTCAAGGGC
syt_B1	GAGGTCCCTCCATTCCTCCACAACTtaGAAGAGTCTTCCTTTACG
syt_B1	GAGGAGGGCAGCAAACGGaaGAGAATCGGTCAAAGTCATAGATGG
syt_B1	TGGACTTGACCGATCTGGTCGTGTTtaGAAGAGTCTTCCTTTACG
syt_B1	GAGGAGGGCAGCAAACGGaaGCGATGCACTTTGGTTTCGTACTTC
syt_B1	CTCGTTGAAGACAGGGTTGAGCGTCtaGAAGAGTCTTCCTTTACG
syt_B1	GAGGAGGGCAGCAAACGGaaCTTGCCCAGTTTGACCTCGGACTTG
syt_B1	GAAGTCGTAGTCGAGGGAGAACTGGtaGAAGAGTCTTCCTTTACG
syt_B1	GAGGAGGGCAGCAAACGGaaTGGTTAGTTTCTCTCCCATCTTGTC
syt_B1	TAGGCAAGGGCAGGTCGTGCAGTGCtaGAAGAGTCTTCCTTTACG

### Sheet: Elav_B3
Pool name	Sequence
elav_B3	GTCCCTGCCTCTATATCTttAGAGACTTGTAATACTCGGTTGCCA
elav_B3	CTAAGATTTCCGGTTATTAGTCTTGttCCACTCAACTTTAACCCG
elav_B3	GTCCCTGCCTCTATATCTttATGAGTGCCTCGTCATAGTTTGTCA
elav_B3	GTGTATCCATTGAGACTCTGAATGGttCCACTCAACTTTAACCCG
elav_B3	GTCCCTGCCTCTATATCTttGTGTCTGGAAGTCGCGGATGACTTT
elav_B3	TAACAAAACCGAAGCCTTTGCACTTttCCACTCAACTTTAACCCG
elav_B3	GTCCCTGCCTCTATATCTttCAACTGCCAGAGGACGTTCTCCTCG
elav_B3	ACTCTGCACGGCTCCGAATGGTCCGttCCACTCAACTTTAACCCG
elav_B3	GTCCCTGCCTCTATATCTttCACCAACCAGCTCCGTTGAGGGCGT
elav_B3	TCGGGAGCCAGGTTGTAGACGAAGAttCCACTCAACTTTAACCCG
elav_B3	GTCCCTGCCTCTATATCTttCTCCATCCAACGGCGAGAACCTGGA
elav_B3	CGGACAGCAGGGTGTTGGGCATCAGttCCACTCAACTTTAACCCG
elav_B3	GTCCCTGCCTCTATATCTttGATGGGTCCGAGGAATCGGCGGGTT
elav_B3	AGAACTGAAGCGTCCAGCGGGATGGttCCACTCAACTTTAACCCG
elav_B3	GTCCCTGCCTCTATATCTttGGCAGTTGGTTCTTGTTGGAGCTGG
elav_B3	GACAGATATGTGGCCATGGCCGTGAttCCACTCAACTTTAACCCG
elav_B3	GTCCCTGCCTCTATATCTttCGGTGGCTCCTTCGGGCACCTTGCC
elav_B3	CGTTGGCGAATTTCACTGTGATGGGttCCACTCAACTTTAACCCG
elav_B3	GTCCCTGCCTCTATATCTttCACTCTCTGGTCGAACCGGATGAAC
elav_B3	CAGCTGTTTGATGGCGCGCTCTGCTttCCACTCAACTTTAACCCG
elav_B3	GTCCCTGCCTCTATATCTttTCACAGAGAATTCTGCAGTTTATAA
elav_B3	ACCCCTTTGGACAACCCAGTTGTGTttCCACTCAACTTTAACCCG
elav_B3	GTCCCTGCCTCTATATCTttGTTCCGGTTCACTCATGGATTTGGG
elav_B3	ATCCACATGAAGAAAATAAAGATCGttCCACTCAACTTTAACCCG
elav_B3	GTCCCTGCCTCTATATCTttAATGCTTTCACTGCTGGGTCTGGCA
elav_B3	TCCGCTTAGATAGAGGTTAGCTCCTttCCACTCAACTTTAACCCG
elav_B3	GTCCCTGCCTCTATATCTttCGCAGACCATTCAGTGTGTTGATGG
elav_B3	GAGACCTTTATGGTTTTGTTCTGTAttCCACTCAACTTTAACCCG
elav_B3	GTCCCTGCCTCTATATCTttTGACAAAGCCATATCCCAAACTCTG
elav_B3	TCTCTGCGTCTTCTGGTCTCTTGTAttCCACTCAACTTTAACCCG
elav_B3	GTCCCTGCCTCTATATCTttTGCTTTGTCTCGGATGAGCTTACAG
elav_B3	ACTTGAGGTTCCTGAAGACTGATCTttCCACTCAACTTTAACCCG
elav_B3	GTCCCTGCCTCTATATCTttGAGCGGATTTCTTCTTGGGTCATGG
elav_B3	TCCACCTCTCCTATGCTTGAGAAGAttCCACTCAACTTTAACCCG
elav_B3	GTCCCTGCCTCTATATCTttTTTTACTGTCCTCCGCCCCAGGAGA
elav_B3	GGGGCAGGTAATTCACGATCAGGTTttCCACTCAACTTTAACCCG
elav_B3	GTCCCTGCCTCTATATCTttTTGGGATGTCTGGCTGTTTGTGTCC
elav_B3	AGGCGAATGGTTGGAGCCTCCATTCttCCACTCAACTTTAACCCG
elav_B3	GTCCCTGCCTCTATATCTttCCTGTAATCTCTTGTAGCGCGTGGT
elav_B3	ATGGCTGGTTCTTGGTTAGGGCTACttCCACTCAACTTTAACCCG
elav_B3	GTCCCTGCCTCTATATCTttGGGCCACCATCTGCCACGTTGTAGG
elav_B3	AGTCATCCAACTGTTGCATGAATTGttCCACTCAACTTTAACCCG
elav_B3	GTCCCTGCCTCTATATCTttCTGGGCTGCTTGTTTGGGGAGGGAT
elav_B3	GAAGTACACCTGGTACGGAGAAGGAttCCACTCAACTTTAACCCG
elav_B3	GTCCCTGCCTCTATATCTttTTAGCAGCCAAAGGATTTGCACCCA
elav_B3	GGCATTTTATGACTGCCGTTAGTCAttCCACTCAACTTTAACCCG
elav_B3	GTCCCTGCCTCTATATCTttTGCCCAATGGATTGGCTCCTAAAGG
elav_B3	GGTTGCCCATTGGGTTACCCAATGGttCCACTCAACTTTAACCCG
elav_B3	GTCCCTGCCTCTATATCTttAGGGTGATGCAGATGCAAAGGTCCA
elav_B3	AGCCCCTAAAGGATTGCCACCCAAAttCCACTCAACTTTAACCCG
